# Mutational signature decomposition with deep neural networks reveals origins of clock-like processes and hypoxia dependencies

**DOI:** 10.1101/2023.12.06.570467

**Authors:** Claudia Serrano Colome, Oleguer Canal Anton, Vladimir Seplyarskiy, Donate Weghorn

## Abstract

DNA mutational processes generate patterns of somatic and germline mutations. A multitude of such mutational processes has been identified and linked to biochemical mechanisms of DNA damage and repair. Cancer genomics relies on these so-called mutational signatures to classify tumours into subtypes, navigate treatment, determine exposure to mutagens, and characterise the origin of individual mutations. Yet, state-of-the-art methods to quantify the contributions of different mutational signatures to a tumour sample frequently fail to detect certain mutational signatures, work well only for a relatively high number of mutations, and do not provide comprehensive error estimates of signature contributions. Here, we present a novel approach to signature decomposition using artificial neural networks that addresses these problems. We show that our approach, SigNet, outperforms existing methods by learning the prior frequencies of signatures and their correlations present in real data. Unlike any other method we tested, SigNet achieves high prediction accuracy even with few mutations. We used this to generate estimates of signature weights for more than 7500 tumours for which only whole-exome sequencing data are available. We then identified systematic differences in signature activity both as a function of epigenetic covariates and over the course of tumour evolution. This allowed us to decipher the origins of signatures SBS3, SBS5 and SBS40. We further discovered novel associations of mutational signatures with hypoxia, including strong positive correlations with the activities of clock-like and defective DNA repair mutational processes. These results provide new insights into the interplay between tumour biology and mutational processes and demonstrate the utility of our novel approach to mutational signature decomposition, a crucial part of cancer genomics studies.
