## Supplementary Tables 1-15 for "Mutational signature decomposition with deep neural networks reveals origins of clock-like processes and hypoxia dependencies": supplementary_table_5.csv

Harris	Semenza	Winter	Elvidge	Leonard	Percio	Buffa	Ragnum	Winter2
ADM	ADM	ADORA2B	ADGRE2	ADORA2B	ABCB1	VEGFA	ADM	AD-003
AK3	ADRA1B	AK4	ADM	AK4	ABCG2	SLC2A1	ADORA2B	ADORA2B
ALDOA	AK3	ALDOA	ADORA2B	ALDOA	ADM	PGAM1	AK3L1	AFARP1
ANGPT2	ALDOA	ANGPTL4	AHNAK2	BHLHE40	ADRA1B	ENO1	AKAP12	AK3
APEX1	ALDOC	ANKRD37	AK4	BNIP3	AK4	LDHA	ALDOA	ALDOA
BHLHE40	BNIP3	ANKRD9	AKAP12	CCNG2	ALDOA	TPI1	ALDOC	ANGPTL4
BIK	CA9	ANLN	ALDOC	CDKN1B	ALDOC	P4HA1	ANG	ANKRD9
BNIP3	CDKN1A	B4GALT2	ANG	CDKN1C	ANGPT2	MRPS17	ANGPTL4	ANLN
BNIP3L	CITED2	BCAR1	ANGPTL4	DDIT4	ANKRD37	CDKN3	ANKRD37	B4GALT2
CA12	CP	BMS1	ANKZF1	DEPP1	ANXA1	ADM	ANKZF1	BCAR1
CA9	EDN1	BNIP3	ARTN	DUSP1	BHLHE40	NDRG1	ARID3A	BMS1L
CCL2	ENO1	C16orf74	ASPH	EFNA1	BHLHE41	TUBB6	BHLHB2	BNIP3
CCNG2	EPO	CA12	ATF3	F3	BNIP3	ALDOA	BNIP3	C14orf156
CD99	FLT1	CA9	ATG14	FOSL2	BNIP3L	MIF	BNIP3L	C15orf25
CDKN1A	GAPDH	CDCA4	ATXN1	HNRNPA1	CA9	ACOT7	C1orf51	C20orf20
CDKN1B	HK1	CNIH4	B3GNT4	HOXA4	CAD	MCTS1	C20orf46	CA12
COL5A1	HK2	COL4A5	BBX	HOXA5	CALCRL	PSRC1	C5orf13	CA9
CP	HMOX1	CORO1C	BCOR	JMJD6	CAPG	PSMA7	CCNG2	CDCA4
CXCL8	IGF2	CXCL8	BHLHE40	JUNB	CCNG2	ANLN	CITED2	COL4A5
DDIT3	IGFBP1	DPM2	BNIP3	KDM3A	CCR7	TUBA1B	CKB	CORO1C
EDN1	IGFBP2	EEF1AKMT4	BNIP3L	MUC1	CD99	MAD2L2	CLIC3	CTEN
EDN2	IGFBP3	EIF2S1	CA9	NFIL3	CDKN1A	GPI	CRABP2	DKFZP564D166
ENO1	LDHA	GAPDH	CADM1	P4HA1	CITED2	TUBA1C	DDIT4	DPM2
ENPEP	NOS2	GEMIN2	CAV1	P4HA2	COL5A1	MAP7D1	DPYSL4	EIF2S1
EPAS1	P4HA2	GMFB	CAVIN1	PDGFB	CP	DDIT4	DSP	GAPD
EPO	PFKL	GPN3	CCN1	PFKFB4	CTGF	BNIP3	EGLN1	GMFB
F3	PGK1	GSS	CCN5	PFKP	CTSD	C20orf20	ENO2	GSS
FGF3	PKM	HAUS2	CCNG2	PGK1	CXCL12	HIG2	ERO1L	HES2
FLT1	SERPINE1	HES2	CD59	PHC2	CXCR4	GAPDH	FAM162A	HIG2
FOS	SLC2A1	HILPDA	CEMIP	PLIN2	CYP2S1	MRPL13	FER1L4	HOMER1
FTL	SLC2A3	HOMER1	CITED2	PPP1R3C	DDIT4	CHCHD2	FLJ41603	HSPC163
GAPDH	TF	IGF2BP2	CSGALNACT1	RASGRP1	DEC1	YKT6	FOXD1	IL8
HDAC9	TFRC	KCTD11	CSRP2	SAP30	EDN1	NP	FSCN1	IMP-2
HGF	TGFB3	KRT17	CXCR4	SERPINE1	EGLN1	CORO1C	FUT11	KCTD11
HIF1A	TPI1	LDHA	CYB5A	SLC16A3	EGLN3	SEC61G	GBE1	KIAA1393
HK1	VEGFA	LDLR	CYP1B1	SLC2A1	ENG	ANKRD37	GCHFR	KRT17
HK2		METTL22	DAAM1	SLC2A3	ENO1	ESRP1	GPI	Kua
HMOX1		MIF	DDIT4	SLC7A5	EPO	PFKP	HBA2	LDHA
IGF2		MNAT1	DDR1	STC2	ERO1L	SHCBP1	HILPDA	LDLR
IGFBP1		MRGBP	DPYSL2	TGFA	ETS1	CTSL2	HIST1H2BD	LOC149464
IGFBP2		MRPL14	DPYSL4	VEGFA	FAM162A	KIF20A	HIST1H4H	LOC56901
IGFBP3		MRPS17	DSC2		FECH	SLC25A32	HK2	Lrp2bp
IL6		MTX1	DST		FN1	UTP11L	HLA-A	MGC14560
JUN		NDRG1	DTNA		FURIN	SLC16A1	HLA-B	MGC17624
L1CAM		NDUFA4L2	DUSP1		GADD45B	MRPL15	HLA-H	MGC2408
LDHA		NME1	ECE1		GAPDH	KIF4A	INSIG2	MGC2654
LRP8		NTMT1	EFNA3		GPI	LRRC42	ISG20	MIF
MIF		NUDT15	EGFR		GPX3	PGK1	JMJD1A	MNAT1
MMP13		P4HA1	EGLN1		HK1	HK2	KISS1R	MRPL14
NFKB1		PAWR	EGLN3		HK2	AK3L1	LDHA	MRPS17
P4HA1		PDZD11	EGR1		HMOX1	CA9	LOC154761	MTX1
PDGFB		PFKFB4	ELF3		HSP90B1		LOC391075	NDRG1
PFKL		PGAM1	ENO2		ID2		LOC401152	NME1
PFKP		PGF	ERO1A		IGF2		LOC644237	NUDT15
PGF		PGK1	FAM13A		IGFBP1		LOC644774	P4HA1
PGK1		PLAU	FAM162A		IGFBP2		LOC729708	PAWR
PKM		PLEKHG3	FAM216A		IGFBP3		LOC731007	PDZK11
PLAUR		PPARD	FLNB		ITGB2		LOC732165	PFKFB4
PRPS1		PPP4R1	FOS		JUNB		LOX	PGAM1
PTGS2		PSMA7	FYN		KDM3A		MAP1B	PGF
RP1		PSMB7	GADD45B		KDM4B		MKNK2	PGK1
SAT1		PSMD2	GBE1		KITLG		MST1	PLAU
SLC2A1		PTGFRN	GDF15		KRT14		NDRG1	PLEKHG3
SLC2A3		PVR	GJA1		KRT18		NDUFA4L2	PPARD
SPP1		PYGL	GLRX		KRT19		NPTX1	PPP2CZ
STC1		RAN	GPR87		LDHA		NUDT18	PPP4R1
TAGLN		RHOC	GPRC5A		LEP		P4HA1	PSMA7
TEK		RNF24	GYS1		LGALS1		P4HA2	PSMB7
TF		RNPS1	HCFC1R1		LOX		PFKFB3	PSMD2
TFF3		RUVBL2	HEY1		LRP1		PFKFB4	PTGFRN
TFRC		S100A10	HILPDA		MCL1		PFKP	PVR
TGFA		S100A3	HK2		MET		PGAM1	PYGL
TGFB1		SLC16A1	HLA-DRB1		MMP14		PGAM4	RAN
TGFB3		SLC2A1	IGFBP3		MMP2		PGK1	RNF24
TGM2		SLC6A8	IGFBP5		MMP9		PGM1	RNPS1
TH		SLCO1B3	ILVBL		MXI1		PKM	RUVBL2
TXN		SLIRP	INHA		NAMPT		PLEKHA2	S100A10
VEGFA		SNX24	INSIG2		NOS2A		PLOD1	S100A3
VIM		TANC2	ISG20		NOS3		PLOD2	SIP1
XRCC5		TEAD4	ITPR1		NPM1		PPFIA4	SLC16A1
XRCC6		TFAP2C	JUN		NR4A1		PTRF	SLC2A1
		TIMM23	KDM3A		NRN1		RAB31	SLC6A10
		TMEM189	KDM4B		NT5E		RASSF2	SLC6A8
		TMEM30B	KLF6		P4HA1		RIMKLA	SLCO1B3
		TMTC3	KLF7		P4HA2		RNASE4	SMILE
		TNS4	KLHL24		P4HTM		SAP30	SNX24
		TPBG	KRT15		PDGFA		SCD	SPTB
		TPD52L2	KRT7		PDK1		SCNN1G	TEAD4
		TPI1	LIMCH1		PFKFB3		SLC16A3	TFAP2C
		TRMT5	LOX		PFKL		SLC2A1	TIMM23
		TUBB4B	LOXL1		PGK1		SLC6A10P	TMEM30B
		VAPB	LOXL2		PKM		SMYD2	TPBG
		VEGFA	MAFF		PLAUR		SOX4	TPD52L2
		VEZT	MET		PMAIP1		SPAG4	TPI1
		XPO5	MT-ND5		PPP5C		SPRY1	TUBB2
			MXI1		PROK1		STC1	VAPB
			NAP1L1		RCOR2		STC2	VEGF
			NDRG1		S100A4		TINF2	VEZATIN
			NFIL3		SENP1		TMEM45A	XPO5
			NOL3		SERPINE1		TNFRSF19
			NR3C1		SLC2A1		TUBB3
			NREP		SLC2A3		VEGFB
			OBSL1		SOX9		VKORC1
			OLFML2A		STC2		VPS37D
			OPN3		TCF3		WDR54
			ORAI3		TERT		WSB1
			P4HA1		TF		ZNF395
			P4HA2		TFF3
			PAM		TFRC
			PDGFB		TGFA
			PDGFRL		TGFB3
			PDK1		TGM2
			PFKFB3		TPI1
			PFKP		TWIST1
			PGAP1		UCN2
			PGK1		VEGFA
			PGM1		VIM
			PIM1		ZEB1
			PLAC8		ZEB2
			PLAUR
			PLIN2
			PPFIA4
			PRKCA
			PXDN
			QSOX1
			RASA4
			RBCK1
			RBPJ
			RLF
			RNASE4
			RRAGD
			S100A2
			S100A4
			S100A6
			SAMD4A
			SAT1
			SCARB1
			SCNN1B
			SERPINE1
			SFXN3
			SH3GL3
			SLC2A1
			SLCO4A1
			SORL1
			SOX9
			SPAG4
			SPOCK1
			SPRY1
			SRD5A3
			SRPX
			STBD1
			STC1
			STC2
			TBC1D3F
			TGFBI
			TIPARP
			TMEFF1
			TMEM265
			TMEM45A
			TNFAIP8
			TXNIP
			UPK1A
			VEGFA
			VEGFC
			VLDLR
			WSB1
			YEATS2
			YPEL1
			ZMYND8
			ZNF292
			ZNF395
			ZNF654
