## Supplementary Tables 1-15 for "Mutational signature decomposition with deep neural networks reveals origins of clock-like processes and hypoxia dependencies": supplementary_table_13.csv

bin	cancer_type	SBS3	Classification		bin	cancer_type	SBS5	Classification		bin	cancer_type	SBS40	Classification
shortindel	Eso-AdenoCa	0.034346752	0.9999883		shortindel	Ovary-AdenoCA	0.22420543	0.99988174		shortindel	Kidney-RCC	0.8034411	0.9996159
shortindel	CNS-PiloAstro	0	5.350122E-09		shortindel	Liver-HCC	0.21199116	0.9962476		shortindel	Prost-AdenoCA	0.37804097	0.9990382
shortindel	Lymph-BNHL	0.029612677	0.99935406		shortindel	Panc-Endocrine	0.47363302	0.99947757		shortindel	Liver-HCC	0.32999983	0.9964522
shortindel	Ovary-AdenoCA	0.42008603	0.9998722		shortindel	Kidney-RCC	0.07665199	0.9998473		shortindel	Panc-AdenoCA	0.48494917	0.9994025
shortindel	Lymph-CLL	0.18172985	0.99146664		shortindel	Prost-AdenoCA	0.2879879	0.9982817		shortindel	Ovary-AdenoCA	0.36298352	0.99991584
shortindel	CNS-Medullo	0.26713026	0.99909735		shortindel	Panc-AdenoCA	0.12575033	0.9995913		shortindel	CNS-PiloAstro	0	0.99971896
shortindel	Skin-Melanoma	0.060261887	0.99938357		shortindel	Eso-AdenoCa	0.05038233	0.99996996		shortindel	Eso-AdenoCa	0.3157398	0.99995804
shortindel	Panc-AdenoCA	0.1784626	0.99997556		shortindel	CNS-PiloAstro	0.5674868	0.8129136		shortindel	CNS-Medullo	0.46705347	0.99920195
shortindel	Liver-HCC	0.091919504	0.98977154		shortindel	Lymph-BNHL	0.19956224	0.99836975		shortindel	Panc-Endocrine	0.571017	0.9952769
shortindel	Panc-Endocrine	0.016056338	0.99979454		shortindel	CNS-Medullo	0.33105156	0.99693274		shortindel	Lymph-BNHL	0.06270182	0.99872357
shortindel	Breast-AdenoCa	0.20165761	0.99880075		shortindel	Lymph-CLL	0.48624644	0.99487126		shortindel	Skin-Melanoma	0.5264026	0.99741817
shortindel	Bone-Osteosarc	0.36994335	0.9993586		shortindel	Breast-AdenoCa	0.10535087	0.99998283		shortindel	Biliary-AdenoCA	0.40027902	0.99983954
shortindel	Bone-Cart	0	0.9999453		shortindel	Head-SCC	0.14985433	0.9999361		shortindel	Lymph-CLL	0.52894986	0.99972326
shortindel	Bone-Epith	0.028909877	0.99999774		shortindel	Stomach-AdenoCA	0.13964528	0.9997292		shortindel	Stomach-AdenoCA	0.44958043	0.9999882
shortindel	ColoRect-AdenoCA	0.06120715	0.9994816		shortindel	Myeloid-AML	0	0.024075154		shortindel	Breast-AdenoCa	0.51707786	0.9999492
shortindel	Thy-AdenoCA	0	0.9864681		shortindel	Myeloid-MPN	0.55371636	0.98805666		shortindel	Bone-Osteosarc	0.6025308	0.99930143
shortindel	Head-SCC	0.012628323	0.99876994		shortindel	Skin-Melanoma	0.0147723565	0.9984366		shortindel	Breast-LobularCa	0.4377518	0.9999795
shortindel	Bone-Leiomyo	0.42005926	0.9996568		shortindel	Biliary-AdenoCA	0.31670192	0.99986935		shortindel	Bone-Cart	0	3.0675878E-07
shortindel	Lung-AdenoCA	0	0.9948232		shortindel	Breast-DCIS	0.547052	0.99969804		shortindel	Bone-Epith	0.02531075	0.99924314
shortindel	Lung-SCC	0.01793369	0.9983901		shortindel	Breast-LobularCa	0.065115236	0.9997619		shortindel	Uterus-AdenoCA	0.1308167	0.93482614
shortindel	CNS-GBM	0.031486012	0.97662467		shortindel	Bone-Osteosarc	0.06661533	0.9498599		shortindel	Lung-AdenoCA	0.2314365	0.9984114
shortindel	Uterus-AdenoCA	0	0.99969137		shortindel	Bone-Cart	0	0.36025524		shortindel	Bone-Leiomyo	0.43320644	0.99959093
shortindel	Stomach-AdenoCA	0.13891694	0.9988881		shortindel	Bone-Epith	0.32862046	0.9967539		shortindel	ColoRect-AdenoCA	0.44850075	0.99938214
shortindel	Kidney-ChRCC	0	0.99998474		shortindel	CNS-Oligo	0.68651885	0.9780377		shortindel	Kidney-ChRCC	0.47146913	0.99982256
noshortindel	Eso-AdenoCa	0.050819576	0.9999813		shortindel	Thy-AdenoCA	0.7181177	0.9999335		shortindel	Head-SCC	0.41715005	0.9997814
noshortindel	CNS-PiloAstro	0	0.9526066		shortindel	Lung-AdenoCA	0.051982176	0.998555		shortindel	Lung-SCC	0.22636186	0.99845576
noshortindel	Lymph-BNHL	0.06124719	0.99954176		shortindel	CNS-GBM	0.38762507	0.99704295		shortindel	Cervix-SCC	0.11617967	0.9995882
noshortindel	Ovary-AdenoCA	0.34469432	0.999795		shortindel	Bone-Leiomyo	0.098919265	0.99981004		shortindel	CNS-GBM	0	0.9835845
noshortindel	Lymph-CLL	0.04817391	0.99903214		shortindel	Cervix-SCC	0.27142546	0.99990296		shortindel	Thy-AdenoCA	0.46718988	0.9776474
noshortindel	CNS-Medullo	0	0.99991477		shortindel	Kidney-ChRCC	0.55482423	0.99889165		shortindel	Bladder-TCC	0.38057333	0.99994063
noshortindel	Skin-Melanoma	0.15278834	0.9994987		shortindel	Lung-SCC	0.10447311	0.9990081		noshortindel	Kidney-RCC	0.8702338	0.9998185
noshortindel	Panc-AdenoCA	0.4865151	0.99997663		shortindel	Bladder-TCC	0.46527466	0.999938		noshortindel	Prost-AdenoCA	0.40465686	0.9988752
noshortindel	Liver-HCC	0.14368747	0.9990132		shortindel	ColoRect-AdenoCA	0.07019168	0.9993455		noshortindel	Liver-HCC	0.32796603	0.99701774
noshortindel	Panc-Endocrine	0.15248142	0.9999888		shortindel	Uterus-AdenoCA	0	0.019430406		noshortindel	Panc-AdenoCA	0.43922377	0.999635
noshortindel	Breast-AdenoCa	0.34276295	0.9998417		shortindel	Cervix-AdenoCA	0.45650026	0.99968636		noshortindel	Ovary-AdenoCA	0.29774213	0.9999223
noshortindel	Bone-Osteosarc	0.20450564	0.9916739		noshortindel	Ovary-AdenoCA	0.21581359	0.99992454		noshortindel	CNS-PiloAstro	0.1989995	0.9999784
noshortindel	Bone-Cart	0	1.6668712E-07		noshortindel	Liver-HCC	0.21067095	0.99642664		noshortindel	Eso-AdenoCa	0.31484067	0.9999385
noshortindel	Bone-Epith	0	0.99996746		noshortindel	Panc-Endocrine	0.70918083	0.99966884		noshortindel	CNS-Medullo	0.4552269	0.99817324
noshortindel	ColoRect-AdenoCA	0.07837122	0.9996426		noshortindel	Kidney-RCC	0.10788318	0.99984956		noshortindel	Panc-Endocrine	0.5479203	0.9966989
noshortindel	Thy-AdenoCA	0	0.99781597		noshortindel	Prost-AdenoCA	0.24506101	0.99750805		noshortindel	Lymph-BNHL	0.44540888	0.99980813
noshortindel	Head-SCC	0.115117304	0.9999411		noshortindel	Panc-AdenoCA	0.31775784	0.99924767		noshortindel	Skin-Melanoma	0.49597237	0.99909055
noshortindel	Bone-Leiomyo	0.011244692	0.9974023		noshortindel	Eso-AdenoCa	0.058081422	0.9999796		noshortindel	Biliary-AdenoCA	0.3975542	0.9997956
noshortindel	Lung-AdenoCA	0.015841354	0.98844004		noshortindel	CNS-PiloAstro	0	0.14858568		noshortindel	Lymph-CLL	0.54471195	0.999882
noshortindel	Lung-SCC	0.015584591	0.9986946		noshortindel	Lymph-BNHL	0.20124136	0.99933976		noshortindel	Stomach-AdenoCA	0.52933466	0.99993026
noshortindel	CNS-GBM	0	0.97117865		noshortindel	CNS-Medullo	0.3788397	0.996407		noshortindel	Breast-AdenoCa	0.4523335	0.9999374
noshortindel	Uterus-AdenoCA	0.08957468	0.99997354		noshortindel	Lymph-CLL	0.5373758	0.99523336		noshortindel	Bone-Osteosarc	0.74972147	0.9998857
noshortindel	Stomach-AdenoCA	0.09053868	0.9999162		noshortindel	Breast-AdenoCa	0.27851266	0.9999902		noshortindel	Breast-LobularCa	0.017711548	0.9997038
noshortindel	Kidney-ChRCC	0.056542553	0.99945897		noshortindel	Head-SCC	0.20874406	0.99998045		noshortindel	Bone-Cart	0	0.0001946002
					noshortindel	Stomach-AdenoCA	0.1719216	0.9999455		noshortindel	Bone-Epith	0.6907044	0.9999242
					noshortindel	Myeloid-AML	0.45068946	0.9999589		noshortindel	Uterus-AdenoCA	0.42147636	0.9999616
					noshortindel	Myeloid-MPN	0.7273038	0.9987276		noshortindel	Lung-AdenoCA	0.28285033	0.99902165
					noshortindel	Skin-Melanoma	0.033435006	0.8173544		noshortindel	Bone-Leiomyo	0.16303773	0.9991841
					noshortindel	Biliary-AdenoCA	0.28820893	0.9997453		noshortindel	ColoRect-AdenoCA	0.39074358	0.99926037
					noshortindel	Breast-DCIS	0.41058674	0.9998252		noshortindel	Kidney-ChRCC	0.42826656	0.9999206
					noshortindel	Breast-LobularCa	0.1152147	0.99966395		noshortindel	Head-SCC	0.4039219	0.9998882
					noshortindel	Bone-Osteosarc	0.079583056	0.99976104		noshortindel	Lung-SCC	0.21010281	0.9987947
					noshortindel	Bone-Cart	0	0.122724235		noshortindel	Cervix-SCC	0.48965964	0.99998116
					noshortindel	Bone-Epith	0.4154039	0.99993944		noshortindel	CNS-GBM	0.33067507	0.9843932
					noshortindel	CNS-Oligo	0.7708097	0.99039954		noshortindel	Thy-AdenoCA	0.02106341	0.7111822
					noshortindel	Thy-AdenoCA	0.60854965	0.9999316		noshortindel	Bladder-TCC	0.37950993	0.9999778
					noshortindel	Lung-AdenoCA	0.045888416	0.999864
					noshortindel	CNS-GBM	0.41329703	0.9953874
					noshortindel	Bone-Leiomyo	0.19716972	0.99978644
					noshortindel	Cervix-SCC	0.33192405	0.9999217
					noshortindel	Kidney-ChRCC	0.33813828	0.981075
					noshortindel	Lung-SCC	0.15219232	0.99918693
					noshortindel	Bladder-TCC	0.49444205	0.9999666
					noshortindel	ColoRect-AdenoCA	0.108117096	0.9990951
					noshortindel	Uterus-AdenoCA	0.22719969	0.994024
					noshortindel	Cervix-AdenoCA	0.42320734	0.9991756
