## Supplementary Tables 1-15 for "Mutational signature decomposition with deep neural networks reveals origins of clock-like processes and hypoxia dependencies": supplementary_table_14.csv

bin	cancer_type	SBS3	Classification		bin	cancer_type	SBS5	Classification		bin	cancer_type	SBS40	Classification
longdels	Eso-AdenoCa	0.015852598	0.9999738		longdels	Ovary-AdenoCA	0.0220438	0.9995028		longdels	Kidney-RCC	0.8846989	0.99919826
longdels	Lymph-BNHL	0.013217293	0.9872464		longdels	Liver-HCC	0.24072255	0.9969208		longdels	Prost-AdenoCA	0.5519632	0.9996245
longdels	Ovary-AdenoCA	0.421243	0.9996637		longdels	Panc-Endocrine	0.5513504	0.99986064		longdels	Liver-HCC	0.3802286	0.997177
longdels	Lymph-CLL	0	0.0002962524		longdels	Kidney-RCC	0.11322064	0.9998148		longdels	Panc-AdenoCA	0.2695231	0.9999672
longdels	Skin-Melanoma	0.010401042	0.98654765		longdels	Prost-AdenoCA	0.27917486	0.9994547		longdels	Ovary-AdenoCA	0.43410373	0.99970883
longdels	CNS-Medullo	0.012898109	0.9923246		longdels	Panc-AdenoCA	0.16209154	0.999979		longdels	Eso-AdenoCa	0.4368517	0.9999379
longdels	Panc-AdenoCA	0.05605521	0.99996877		longdels	Eso-AdenoCa	0.05702533	0.99998367		longdels	CNS-Medullo	0	0.45950514
longdels	Liver-HCC	0.26826826	0.9931678		longdels	Lymph-BNHL	0	0.22264606		longdels	Panc-Endocrine	0.029012261	0.939819
longdels	Panc-Endocrine	0	9.410945E-05		longdels	CNS-Medullo	0.31137133	0.999851		longdels	Lymph-BNHL	0.15824538	0.9788133
longdels	Breast-AdenoCa	0.37723973	0.9991472		longdels	Lymph-CLL	0	0.01718204		longdels	Skin-Melanoma	0.043082584	0.95579356
longdels	Bone-Osteosarc	0.29671714	0.9977253		longdels	Breast-AdenoCa	0.07757981	0.9999274		longdels	Biliary-AdenoCA	0.54166126	0.99995506
longdels	Bone-Epith	0.021227306	0.9925452		longdels	Head-SCC	0.12940839	0.99899703		longdels	Lymph-CLL	0	4.9269616E-08
longdels	ColoRect-AdenoCA	0	0.9991347		longdels	Stomach-AdenoCA	0.15926033	0.9999176		longdels	Stomach-AdenoCA	0.6097577	0.99991035
longdels	Thy-AdenoCA	0	0.14984958		longdels	Skin-Melanoma	0.012214571	0.9985416		longdels	CNS-PiloAstro	0	3.8492105E-11
longdels	Head-SCC	0	0.9991327		longdels	Biliary-AdenoCA	0.3836776	0.9999515		longdels	Breast-AdenoCa	0.5380306	0.9997663
longdels	Bone-Leiomyo	0.10931233	0.99997485		longdels	Myeloid-AML	0	0.00064277183		longdels	Bone-Osteosarc	0.026891738	0.9636541
longdels	Lung-AdenoCA	0.096149355	0.97771764		longdels	CNS-PiloAstro	0	3.8492032E-11		longdels	Breast-LobularCa	0.013890798	0.999663
longdels	Lung-SCC	0	0.9983651		longdels	Breast-DCIS	0.6877602	0.9999709		longdels	Bone-Epith	0	0.999292
longdels	CNS-GBM	0.042048663	0.99910647		longdels	Breast-LobularCa	0.09323158	0.97853094		longdels	Uterus-AdenoCA	0.63060707	0.9998771
longdels	Uterus-AdenoCA	0.52800894	0.9999019		longdels	Bone-Osteosarc	0.212975	0.5398048		longdels	Lung-AdenoCA	0.2970448	0.9989379
longdels	Stomach-AdenoCA	0.04354787	0.997143		longdels	Myeloid-MPN	0.01509606	0.883624		longdels	Bone-Leiomyo	0.14028879	0.9991666
longdels	Kidney-ChRCC	0	0.99999833		longdels	Bone-Cart	0.09582436	0.9274026		longdels	ColoRect-AdenoCA	0.63378984	0.9989213
nolongdels	Eso-AdenoCa	0.04300322	0.999974		longdels	Bone-Epith	0.6336566	0.99419445		longdels	Kidney-ChRCC	0.4920627	0.9999751
nolongdels	Lymph-BNHL	0	0.9931718		longdels	CNS-Oligo	0.8097675	0.99946505		longdels	Head-SCC	0.30209443	0.9998499
nolongdels	Ovary-AdenoCA	0.3581281	0.999713		longdels	Thy-AdenoCA	0.520165	0.99998486		longdels	Lung-SCC	0.045010924	0.997294
nolongdels	Lymph-CLL	0	0.044572838		longdels	Lung-AdenoCA	0.05486326	0.999281		longdels	Cervix-SCC	0.024931407	0.9999832
nolongdels	Skin-Melanoma	0.07165891	0.9814004		longdels	CNS-GBM	0.5080217	0.99943274		longdels	CNS-GBM	0.3920641	0.99883693
nolongdels	CNS-Medullo	0	0.99926883		longdels	Bone-Leiomyo	0.13779816	0.99989986		longdels	Thy-AdenoCA	0	0.99999976
nolongdels	Panc-AdenoCA	0.50559825	0.9999645		longdels	Cervix-SCC	0.2188194	0.9999486		longdels	Bladder-TCC	0.3052979	0.99968505
nolongdels	Liver-HCC	0	0.9997321		longdels	Kidney-ChRCC	0.3083167	0.99940526		nolongdels	Kidney-RCC	0.89129317	0.99984276
nolongdels	Panc-Endocrine	0	0.9735434		longdels	Lung-SCC	0.19047646	0.9991291		nolongdels	Prost-AdenoCA	0.3522597	0.99482334
nolongdels	Breast-AdenoCa	0.32493618	0.99975556		longdels	Bladder-TCC	0.38303766	0.999928		nolongdels	Liver-HCC	0.3672474	0.99740005
nolongdels	Bone-Osteosarc	0.025143297	0.9996295		longdels	ColoRect-AdenoCA	0.0739831	0.9991954		nolongdels	Panc-AdenoCA	0.399123	0.9998418
nolongdels	Bone-Epith	0.061736457	0.99567884		longdels	Uterus-AdenoCA	0.35291374	0.51366365		nolongdels	Ovary-AdenoCA	0.46886468	0.9999095
nolongdels	ColoRect-AdenoCA	0	0.9998222		longdels	Cervix-AdenoCA	0.3418909	0.99999976		nolongdels	Eso-AdenoCa	0.34461465	0.99987066
nolongdels	Thy-AdenoCA	0.3040501	0.9574805		nolongdels	Ovary-AdenoCA	0.22279096	0.9999287		nolongdels	CNS-Medullo	0.44024372	0.8377835
nolongdels	Head-SCC	0.019302698	0.9990201		nolongdels	Liver-HCC	0.2332223	0.9985808		nolongdels	Panc-Endocrine	0	0.997945
nolongdels	Bone-Leiomyo	0.12349806	0.99820733		nolongdels	Panc-Endocrine	0.3013008	0.99971586		nolongdels	Lymph-BNHL	0.3595778	0.99704236
nolongdels	Lung-AdenoCA	0	0.95721084		nolongdels	Kidney-RCC	0.1401025	0.9998753		nolongdels	Skin-Melanoma	0.019950643	0.99081635
nolongdels	Lung-SCC	0.012888403	0.9984397		nolongdels	Prost-AdenoCA	0.4023025	0.99948657		nolongdels	Biliary-AdenoCA	0.09658856	0.9996997
nolongdels	CNS-GBM	0.012020923	0.984478		nolongdels	Panc-AdenoCA	0.32526743	0.99978894		nolongdels	Lymph-CLL	0.81549746	0.9632593
nolongdels	Uterus-AdenoCA	0.108479135	0.9986841		nolongdels	Eso-AdenoCa	0.07410944	0.99998593		nolongdels	Stomach-AdenoCA	0.22671813	0.99996877
nolongdels	Stomach-AdenoCA	0.14636274	0.9998994		nolongdels	Lymph-BNHL	0.46494827	0.9551946		nolongdels	CNS-PiloAstro	0	9.571134E-06
nolongdels	Kidney-ChRCC	0	0.9839585		nolongdels	CNS-Medullo	0.6099651	0.9987312		nolongdels	Breast-AdenoCa	0.48396617	0.9998996
					nolongdels	Lymph-CLL	0	0.4914255		nolongdels	Bone-Osteosarc	0.61327446	0.99962103
					nolongdels	Breast-AdenoCa	0.22614504	0.99998736		nolongdels	Breast-LobularCa	0	0.99592566
					nolongdels	Head-SCC	0.25568172	0.99997187		nolongdels	Bone-Epith	0.12076618	0.9922855
					nolongdels	Stomach-AdenoCA	0.2291336	0.99993396		nolongdels	Uterus-AdenoCA	0	0.999148
					nolongdels	Skin-Melanoma	0.030141592	0.8730506		nolongdels	Lung-AdenoCA	0.12760024	0.9992884
					nolongdels	Biliary-AdenoCA	0.41148323	0.9993661		nolongdels	Bone-Leiomyo	0.15561824	0.99995863
					nolongdels	Myeloid-AML	0.16625373	0.9999939		nolongdels	ColoRect-AdenoCA	0.5040752	0.99919325
					nolongdels	CNS-PiloAstro	0	1.01192865E-11		nolongdels	Kidney-ChRCC	0.5558944	0.99784434
					nolongdels	Breast-DCIS	0	0.0003258105		nolongdels	Head-SCC	0.46862072	0.99971753
					nolongdels	Breast-LobularCa	0.049289092	0.99992347		nolongdels	Lung-SCC	0.17645685	0.999049
					nolongdels	Bone-Osteosarc	0.05035481	0.9994568		nolongdels	Cervix-SCC	0.28599733	0.99999404
					nolongdels	Myeloid-MPN	0.8225165	0.99779606		nolongdels	CNS-GBM	0.37297398	0.994651
					nolongdels	Bone-Cart	0	0.0023704276		nolongdels	Thy-AdenoCA	0.06393846	0.99813473
					nolongdels	Bone-Epith	0.2129875	0.9999782		nolongdels	Bladder-TCC	0.41564634	0.9999739
					nolongdels	CNS-Oligo	0.75217974	0.9976949
					nolongdels	Thy-AdenoCA	0.5713576	0.99951947
					nolongdels	Lung-AdenoCA	0.08384742	0.99979776
					nolongdels	CNS-GBM	0.4874505	0.9958282
					nolongdels	Bone-Leiomyo	0.7178477	0.99864286
					nolongdels	Cervix-SCC	0.36644492	0.9999496
					nolongdels	Kidney-ChRCC	0.35017136	0.984037
					nolongdels	Lung-SCC	0.18856953	0.99922633
					nolongdels	Bladder-TCC	0.45871007	0.9998969
					nolongdels	ColoRect-AdenoCA	0.098802604	0.9986945
					nolongdels	Uterus-AdenoCA	0.25249168	0.8918457
					nolongdels	Cervix-AdenoCA	0.48781168	0.97125286
