## Supplementary Tables 1-15 for "Mutational signature decomposition with deep neural networks reveals origins of clock-like processes and hypoxia dependencies": supplementary_table_15.csv

bin	cancer_type	SBS3	Classification		bin	cancer_type	SBS5	Classification		bin	cancer_type	SBS40	Classification
SV	Eso-AdenoCa	0	0.99996233		SV	Ovary-AdenoCA	0.09366718	0.9999356		SV	Kidney-RCC	0.713535	0.9992987
SV	Lymph-BNHL	0.010585726	0.77701616		SV	Liver-HCC	0.22287287	0.99807954		SV	Prost-AdenoCA	0.53332907	0.99995816
SV	Ovary-AdenoCA	0.41700655	0.99953437		SV	Panc-Endocrine	0.13364865	0.9987457		SV	Liver-HCC	0.40944445	0.99851865
SV	Lymph-CLL	0.61716807	0.99306434		SV	Kidney-RCC	0.17834218	0.99809366		SV	Panc-AdenoCA	0.48737603	0.9999535
SV	CNS-Medullo	0.10092637	0.6515599		SV	Prost-AdenoCA	0.28545955	0.99993587		SV	Ovary-AdenoCA	0.47448438	0.99979085
SV	Skin-Melanoma	0	0.9886619		SV	Panc-AdenoCA	0.05228623	0.9999782		SV	Eso-AdenoCa	0.521227	0.9999281
SV	Panc-AdenoCA	0.26110482	0.9999074		SV	Eso-AdenoCa	0.053820755	0.99999213		SV	Panc-Endocrine	0.11866257	0.9994974
SV	Liver-HCC	0	0.99011153		SV	Lymph-BNHL	0.32249087	0.5219402		SV	CNS-Medullo	0	0.023991562
SV	Breast-AdenoCa	0.3579402	0.98916173		SV	CNS-Medullo	0.30296564	0.9999423		SV	Lymph-BNHL	0	0.31585574
SV	Bone-Osteosarc	0.03276837	0.9900007		SV	Lymph-CLL	0.45259672	0.72006804		SV	Skin-Melanoma	0.47451398	0.9867346
SV	Bone-Epith	0	0.9999999		SV	Head-SCC	0.23592848	0.99963987		SV	Biliary-AdenoCA	0.02298161	0.99935263
SV	ColoRect-AdenoCA	0	0.99994326		SV	Stomach-AdenoCA	0.042297166	0.99999034		SV	Lymph-CLL	0	7.1435636E-07
SV	Thy-AdenoCA	0	0.014313014		SV	Skin-Melanoma	0	0.383315		SV	CNS-PiloAstro	0.09106255	0.9991769
SV	Head-SCC	0.06483956	0.99463993		SV	Biliary-AdenoCA	0.29487088	0.99963284		SV	Stomach-AdenoCA	0.6141663	0.9998828
SV	Bone-Leiomyo	0.45173043	0.9932815		SV	CNS-PiloAstro	0.12805226	0.97991955		SV	Breast-AdenoCa	0.53100234	0.99961483
SV	Lung-AdenoCA	0	0.988197		SV	Myeloid-AML	0	8.404815E-08		SV	Bone-Osteosarc	0.05301188	0.9954601
SV	Lung-SCC	0.010101537	0.99875367		SV	Breast-DCIS	0.03445381	0.99999785		SV	Breast-LobularCa	0.6554751	0.99986386
SV	CNS-GBM	0.17615373	0.9993061		SV	Breast-AdenoCa	0.065729216	0.99994326		SV	Bone-Epith	0.053910557	0.99993026
SV	Uterus-AdenoCA	0.08469593	0.9973531		SV	Breast-LobularCa	0.065215275	0.99524635		SV	Uterus-AdenoCA	0.44604844	0.9998412
SV	Stomach-AdenoCA	0.054847628	0.99735355		SV	Bone-Osteosarc	0.071552254	0.9962171		SV	Lung-AdenoCA	0.2790471	0.9992836
SV	Kidney-ChRCC	0	0.0019010595		SV	Myeloid-MPN	0	0.053977907		SV	Bone-Leiomyo	0.33637917	0.9980307
noSV	Eso-AdenoCa	0	0.999959		SV	Bone-Cart	0.8196427	0.9931867		SV	ColoRect-AdenoCA	0.54322326	0.9999616
noSV	Lymph-BNHL	0	0.03799176		SV	Bone-Epith	0.628381	0.9987275		SV	Kidney-ChRCC	0	0.32296813
noSV	Ovary-AdenoCA	0.41594315	0.99933463		SV	CNS-Oligo	0.58760875	0.9997905		SV	Head-SCC	0.31471902	0.99941385
noSV	Lymph-CLL	0	0.44276756		SV	Thy-AdenoCA	0.7305179	0.98884135		SV	Lung-SCC	0.25285718	0.9987306
noSV	CNS-Medullo	0	0.9989035		SV	Lung-AdenoCA	0.04986773	0.99981636		SV	Cervix-SCC	0	0.92007065
noSV	Skin-Melanoma	0.017189974	0.99802905		SV	CNS-GBM	0.13157827	0.9998884		SV	CNS-GBM	0.057676386	0.99970263
noSV	Panc-AdenoCA	0.5602562	0.9999001		SV	Bone-Leiomyo	0.072395824	0.99901545		SV	Thy-AdenoCA	0	0.9652816
noSV	Liver-HCC	0	0.30077246		SV	Cervix-SCC	0.25789213	0.9988966		SV	Bladder-TCC	0.48060402	0.99997747
noSV	Breast-AdenoCa	0.13972236	0.9985812		SV	Kidney-ChRCC	0.15321313	0.99581945		noSV	Kidney-RCC	0.7769515	0.9991485
noSV	Bone-Osteosarc	0.28451562	0.99839133		SV	Lung-SCC	0.187197	0.9989773		noSV	Prost-AdenoCA	0.35078967	0.9995054
noSV	Bone-Epith	0	0.0013567377		SV	Bladder-TCC	0.38005343	0.99982125		noSV	Liver-HCC	0.3804866	0.9960377
noSV	ColoRect-AdenoCA	0	0.99820924		SV	ColoRect-AdenoCA	0.057692852	0.998987		noSV	Panc-AdenoCA	0.47401288	0.99963856
noSV	Thy-AdenoCA	0	0.0302269		SV	Uterus-AdenoCA	0.36718938	0.99988997		noSV	Ovary-AdenoCA	0.31477788	0.9999168
noSV	Head-SCC	0.22663513	0.99922645		SV	Cervix-AdenoCA	0.5125316	0.9997181		noSV	Eso-AdenoCa	0.30739155	0.9999268
noSV	Bone-Leiomyo	0.046186313	0.999757		noSV	Ovary-AdenoCA	0.27917424	0.9998609		noSV	Panc-Endocrine	0.5375048	0.9891543
noSV	Lung-AdenoCA	0	0.9981997		noSV	Liver-HCC	0.23980926	0.99698275		noSV	CNS-Medullo	0	0.23669727
noSV	Lung-SCC	0.010253619	0.9964953		noSV	Panc-Endocrine	0.5342417	0.9969934		noSV	Lymph-BNHL	0	0.005934815
noSV	CNS-GBM	0	0.99945		noSV	Kidney-RCC	0.0752192	0.9998876		noSV	Skin-Melanoma	0.53308827	0.9984748
noSV	Uterus-AdenoCA	0.08394192	0.9983563		noSV	Prost-AdenoCA	0.28650558	0.99792176		noSV	Biliary-AdenoCA	0.47509038	0.99986184
noSV	Stomach-AdenoCA	0.19270134	0.9993456		noSV	Panc-AdenoCA	0.30738014	0.9996568		noSV	Lymph-CLL	0	2.0796939E-07
noSV	Kidney-ChRCC	0	0.0014411941		noSV	Eso-AdenoCa	0.08355018	0.99999297		noSV	CNS-PiloAstro	0	0.040013056
					noSV	Lymph-BNHL	0	0.22504975		noSV	Stomach-AdenoCA	0.6009612	0.99995816
					noSV	CNS-Medullo	0.3760714	0.9993668		noSV	Breast-AdenoCa	0.47025764	0.99995685
					noSV	Lymph-CLL	0	0.020176316		noSV	Bone-Osteosarc	0.11754884	0.9997509
					noSV	Head-SCC	0.3037513	0.99993336		noSV	Breast-LobularCa	0.26546073	0.9999089
					noSV	Stomach-AdenoCA	0.10674937	0.9998586		noSV	Bone-Epith	0.61894065	0.999571
					noSV	Skin-Melanoma	0.020191038	0.9947508		noSV	Uterus-AdenoCA	0.38094354	0.99984515
					noSV	Biliary-AdenoCA	0.36614272	0.9995328		noSV	Lung-AdenoCA	0.035010546	0.9990363
					noSV	CNS-PiloAstro	0	0.0016421472		noSV	Bone-Leiomyo	0.4472186	0.999554
					noSV	Myeloid-AML	0	0.1468527		noSV	ColoRect-AdenoCA	0.23686208	0.99661666
					noSV	Breast-DCIS	0.74357414	0.9986854		noSV	Kidney-ChRCC	0.49549142	0.9998778
					noSV	Breast-AdenoCa	0.22782522	0.9999881		noSV	Head-SCC	0	0.99961555
					noSV	Breast-LobularCa	0.12094842	0.9999844		noSV	Lung-SCC	0.30131862	0.99820876
					noSV	Bone-Osteosarc	0.13628204	0.9995479		noSV	Cervix-SCC	0.0144143915	0.9999852
					noSV	Myeloid-MPN	0.2145399	0.99372274		noSV	CNS-GBM	0.40604803	0.9977234
					noSV	Bone-Cart	0.44146162	0.9999572		noSV	Thy-AdenoCA	0	6.437809E-05
					noSV	Bone-Epith	0.6995553	0.99993217		noSV	Bladder-TCC	0.45043764	0.99995744
					noSV	CNS-Oligo	0	0.23428607
					noSV	Thy-AdenoCA	0	0.0015139169
					noSV	Lung-AdenoCA	0.12574768	0.9998286
					noSV	CNS-GBM	0.53429186	0.9976018
					noSV	Bone-Leiomyo	0.3404271	0.9996798
					noSV	Cervix-SCC	0.31710356	0.9999559
					noSV	Kidney-ChRCC	0	0.03186349
					noSV	Lung-SCC	0.22904749	0.99967146
					noSV	Bladder-TCC	0.48604354	0.99990785
					noSV	ColoRect-AdenoCA	0.11933316	0.9970247
					noSV	Uterus-AdenoCA	0.19757006	0.9605686
					noSV	Cervix-AdenoCA	0.42033032	0.9997155
